# Genomic indicators of gene function: A systematic assessment of the human genome

**DOI:** 10.64898/2026.04.08.717348

**Authors:** Helena B. Cooper, Karla E. Rojas López, Daniela Schiavinato, Michael A. Black, Paul P. Gardner

## Abstract

Proteins and non-coding RNAs are functional products of the genome that are central for crucial cellular processes. With recent technological advances, researchers can sequence genomes in the thousands and probe numerous genomic activities of many species and conditions. Such studies have identified thousands of potential proteins, RNAs and associated activities. However there are conflicting interpretations of the results and therefore which regions of the genome are “functional”. Here we investigate the relative strengths of associations between coding and non-coding gene functionality and genomic features, by comparing reliably annotated functional genes to non-genic regions of the genome. We find that the strongest and most consistent association between functional genes and genomic features are transcriptional activity **and** evolutionary conservation. We also evaluated sequence-based statistics, genomic repeats, epigenetic and population variation data. Other features strongly associated with function include histone marks, chromatin accessibility, genomic copy-number, and sequence alignment statistics such as coding potential and covariation. We also identify potential issues with SNP annotations in short non-coding RNAs, as some highly conserved ncRNAs have significantly higher than expected SNP densities. Our results demonstrate the importance of evolutionary conservation and transcription activity for indicating protein-coding and non-coding gene function. Both should be taken into consideration when differentiating between functional sequences and biological or experimental noise.
