## Supplementary Tables S1-S8 for "Genomic indicators of gene function: A systematic assessment of the human genome"

### Sheet: S1Included features
Feature	Long name	Short name	Description	Calculated Using	Comments/URLs
Intrinsic sequence
GC%	C+G content	GC%	GC%	( cnt(C)+cnt(G) )/length
Selection dinucelotide composition	CpG dinucleotide content, GA dinucleotide content, GT dinucleotide content, TA dinucleotide content	CpG, GA, GT & TA	Composition of selected dinucleotides CpG, GA, GT & TA	log2( (Fxy + d) /((Fx + sqrt(d)) * (Fy + sqrt(d))) )	d = a small number/pseudocount.
Low complexity	Low complexity density	Low Complexity	Proportion of sequence classified as "low complexity".	dustmasker
Sequence conservation
PhyloP Max 241way MSA	PhyloP max (241 mammals)	PhyloP-mammals	Maximum PhyloP from UCSC 241way mammal alignment	bigWigSummary	241way PhyloP scores
PhyloP Max 100way MSA	PhyloP max (100 vertebrates)	PhyloP-vertebrates	Maximum PhyloP from UCSC 100way vertebrates alignment	bigWigSummary	100way PhyloP Scores
GERP 91 eutherian mammals	GERP max (91 eutherian mammals)	GERP-mammals	Maximum GERP from Ensembl 91way eutherian mammals		91way GERP scores
GERP 63 amniota vertebrates	GERP max (63 amniota vertebrates)	GERP-vertebrates	Maximum GERP from Ensembl 63way amniota vertebrates		63way GERP scores
Transcriptome Expression
Tissue RPKM	Tissue RPKM	Tissue RPKM	Highest RPKM observed across 71 small and total tissue RNAseq datasets.	samtools	Links for ENCODE BAM files
Primary Cell RPKM	Primary cell RPKM	Primary cell RPKM	Highest RPKM observed across 140 small and total primary cell RNAseq datasets.	samtools	Links for ENCODE BAM files
Genomic repeat association
Copy number	Genomic copy number	Copies	Number of copies in GCh38	mmseq2
Repeat Distance Sum	Repeat free region	Repeat free	Sum of upstream and downstream min distance to non-overlapping Dfam element. Note, many sRNAs are classified as repeat by Dfam (e.g. SRP, tRNA, rRNA, Y RNA, snRNA, ...)	bedtools	dfam 3.8: hg38.nrph.hits
Protein/RNA specific features
Protein-coding signals:
RNAcode Coding Potential	RNAcode coding potential	RNAcode	Coding signals in zoonomia MSA (e.g. syonymous mutations, frame-preserving indels, ...)	RNAcode	Multiple sequence alignment
Fickett score	Fickett score	Fickett	Coding potential based on nucleotide composition and codon usage bias	CPC2 beta
RNA structure:
Covariance Max	Covariance max	Covariance	Maximum pairwise covariance using zoonomia MSA	R-scape	Multiple sequence alignment
Secondary Structure MFE	Secondary structure MFE	MFE	Minimum Free Energy for secondary structure from single sequence	RNAfold
RNA:RNA interactions:
Interaction Energy Avg	RNA-RNA interactions	Interactions	Average free energy of interaction between control sequences and a curated database of 34 human ncRNA sequences (RNAcentral)	RNAup	curated interaction dataset
Population variation
gnomAD SNP Density	SNP density	SNPs	SNP Density from Genome Aggregation Database v4	vcftools	SNP data from Genome Aggregation Database (V4)
gnomAD Average MAF	Minor allele frequency average	MAF	Average minor allele frequency observed across all gnomAD SNPs	vcftools	SNP data from Genome Aggregation Database (V4)
Histone and DNA modifications
Histone marks	H3K79me2, H3K79me1, H3K9ac	H3K79me2, H3K79me1, H3K9ac	Highest scaled signal value across ~ 110 tissues, 91 cell-line, 33 in vitro differentiated cells and 76 primary cell lines (Max i (maxj( sj*overlap j /Lj))	bedtools	Link for ENCODE narrow peak bed files
Chromatin Accessibility (Chrom. Acc.)	Chromatin Accessibility	Chromatin	Highest scaled signal value across ~ 110 tissues, 91 cell-line, 33 in vitro differentiated cells and 76 primary cell lines (Max i (maxj( sj*overlap j /Lj))	bedtools	Link for ENCODE narrow peak bed files
DNA methylation	Methylome	Methylome	Average % of methylation at CpG sites across ~ 110 tissues, 91 cell-line, 33 in vitro differentiated cells and 76 primary cell lines	bedtools	Link for ENCODE Bedmethyl files
Negative control
Random Predictor	Random	Random	A pseudorandom number between 0 and 32,767	$RANDOM internal Bash function	A baseline, to determine if features perform as well or better than a random number.
Inclusion criteria
Have evidence of previous association with gene functionality
Must be a genome-wide statistic
Non-redundant
Be unbiased towards known genes
Readily accessible for the GRCh38
Package must be reasonable up to date and installable

### Sheet: S2Excluded features
Feature Name	Description	Calculated Using	Reason for Removal
Intrinsic sequence
Selection dinucelotide composition	Composition of dinucleotides, removed (AT, CT, TG,TT, CC,AC,TC,GG,GC,AG,AA,CA)	log2( (Fxy + d) /((Fx + sqrt(d)) * (Fy + sqrt(d))) )	Less informative and correlated to included dinucleotides
Transcriptome Expression
Average read count across datasets	Average number of counts across 12 RNAseq datasets	samtools	Used small number of RNAseq datasets, may be biased by cancer cell lines.
Avg RNAseq Counts	Average number of counts divided by sequence length	samtools	Used small number of RNAseq datasets, may be biased by cancer cell lines.
Max Read Depth	Maximum read depth observed across 12 RNAseq datasets	samtools	Used small number of RNAseq datasets, may be biased by cancer cell lines.
Avg GTEx Expression	Average expression from Gtex transcription data	bigBedSummary	Not genome wide, biased towards known genes.
Genomic repeat association
Genomic copies (100%)	Number of 100% sequence matches within human genome	blastn	Redundant with genome_copy_number.
Protein/RNA specific features
Protein-coding signals:
PhyloCSF	Distinguished between coding and non-coding sequence	PhyloCSF	Outperformed by RNAcode. Difficult to install. No significance evaluation.
INDEL-free	Used indels-purifying selection to identify functional DNA	NA	Not available for GRCh38.
CPAT	Distinguished between coding and non-coding sequence	CPAT	Difficult to install. Outperformed by RNAcode.
RNA structure:
CM-HMM bitscore	CM-HMM score generated using Rfam data	cmscan	Only computable for sequences homologous to a Rfam family.
Significant co-varying basepairs	Number of significant co-varying base pairs	R-scape	Redundant with maximum covariance.
Minimum Covariance	Minimum pairwise covariance	R-scape	Not informative.
Pairwise Covariance Sum	Sum of pairwise covariance	R-scape	Not informative.
Significant covariance	Presence/Absence of significant covariance	R-scape	Not informative.
RNAalifold Score	Predicted MFE for multiple species predicted secondary structure	RNAalifold	Excluded due to many sequences with gaps on the MSA (tool limitation
RNA:RNA interactions:
InterRNA Interactions	Match to InterRNA Interactome Database	NA	Only applicable to known genes/RNA (ie: not a genome-wide feature).
Accessibility	Number of accessible sites available for base pairing, based on single sequence RNA structure models	RNApfold	Excluded as it is strongly correlated with MFE.
Population variation
SNP Count (dbSNP151)	All SNPs in a ncRNA from the dbSNP151 database	bedtools	Redundant (1kGP) & potentially biased to known genes.
Average SNPs (dbSNP151)	Average number of SNPs from the dbSNP151 database	bedtools	Redundant (1kGP) & potentially biased to known genes.
Transitions (1kGP)	Number of transitions	vcftools	Captured by transition/transversion ratio.
Transversions (1kGP)	Number of transversion	vcftools	Captured by transition/transversion ratio.
Fu and Li's F (1kGP)	Fu and Li's F	popgenome	Redundant/Captured by Fu & Li's D.
Tajima's D (1kGP)	Tajima's D from 1000 Genomes Project (Phase 3)	popgenome	Couldn't be calculated for gnomAD data.
Fu and Li's D (1kGP)	Fu and Li's D from 1000 Genomes Project (Phase 3)	popgenome	Couldn't be calculated for gnomAD data.
Transitions:Transversions (1kGP)	Ratio of transitions to transversion from 1000G SNPs	vcftools	Not informative.
Regulation
CRE Presence	Presence of Cis Regulatory Element from ENCODE data	bigBedToBed	Not informative. Mostly NAs produced in functional and negative control sequences. Not genome wide.
Conservation
PhastCons	Evolutionary conservation measure (100way alignments)		Redundant with phyloP.
Chromatin Accessibility and DNA modifications
Histone marks	H2AFZ, H2BK15ac, H3K18ac, H3K27me3, H3K56ac, H3K9me2, H4K5ac, H2AK5ac, H2BK20ac, H3K9me3, H4K8ac, H2AK9ac, H2BK5ac, H3K23ac, H3K4ac, H4K91ac, H2BK120ac, H3F3A, H3K23me2, H3K4me1, H4K12ac, H2BK12ac, H3K14ac, H3K27ac, H3K4me3, H3K9me1, H3K4me2, H3K36me3, H4K20me1	bedtools	Redundant with other histone marks. Less informative.

### Sheet: S3KS test statistics per featur
	mRNA	sncRNA	lncRNA	Mean |KS D|
3 Tissue RPKM	0.82	0.76	0.36	0.646667
3 Primary cell RPKM	0.71	0.76	0.36	0.61
2 PhyloP-mammals	0.84	0.37	0.24	0.483333
2 PhyloP-vertebrates	0.83	0.31	0.24	0.46
2 GERP-mammals	0.67	0.35	0.24	0.42
8 H3K79me2	0.49	0.25	0.29	0.343333
6 Covariance	0.43	0.22	0.25	0.3
4 Copies	-0.36	-0.26	-0.27	0.296667
5 RNAcode	0.65	-0.13	-0.08	0.286667
8 H3K79me1	0.36	0.24	0.24	0.28
8 H3K9ac	0.24	0.18	0.36	0.26
2 GERP-vertebrates	0.42	0.19	0.12	0.243333
8 Chromatin Accessibility	0.14	0.2	0.32	0.22
1 GC%	0.18	0.15	0.3	0.21
1 CpG	0.24	0.15	0.22	0.203333
1 TA	-0.27	-0.04	-0.3	0.203333
1 GA	0.25	0.13	0.22	0.2
6 MFE	-0.07	-0.42	-0.09	0.193333
6 Interactions	-0.09	0.32	-0.13	0.18
8 Methylome	0.22	0.13	0.12	0.156667
4 Repeat free	0.13	0.17	0.16	0.153333
5 Fickett	0.28	0.09	0.08	0.15
1 Low Complexity	-0.16	-0.12	-0.16	0.146667
1 GT	-0.06	0.22	-0.14	0.14
7 SNPs	-0.23	0.14	0.05	0.14
7 MAF	-0.24	-0.09	-0.06	0.13
0 Random	0.02	0.02	0.03	0.0233333
Mean feature strength:	0.348148	0.237407	0.201111
Supplementary Table S3: Feature strengths based on signed Kolmogorov-Smirnov D statistics showing the degree of differences between the positive and negative gene regions. These are ranked by the mean absolute value across the mRNA, sncRNA and lncRNA datasets.

### Sheet: S4Summary stats z-scores 
		mRNA(+) Z-scores							mRNA(-) Z-scores						Raw mRNA(-)
Feature	N	Min	1st Qu	Median	Mean	3rd Qu	Max	N	Min	1st Qu	Median	Mean	3rd Qu	Max	Median	MAD
GC%	2000	-1.85	-0.25	0.42	0.43	1.1	2.87	19248	-3.71	-0.67	0	0.04	0.67	4.38	45	11.8608
CpG	2000	-2.88	-0.17	0.45	0.38	0.98	2.36	19250	-3.38	-0.7	0	-0.03	0.65	5.71	-1.505	0.852495
GA	2000	-4.8	-0.1	0.49	0.4	0.99	3.68	19250	-9.08	-0.7	0	-0.12	0.65	7.86	-0.04	0.385476
GT	2000	-6.24	-0.92	-0.12	-0.29	0.48	2.94	19250	-7.01	-0.72	0	-0.11	0.65	4.12	-0.21	0.415128
TA	2000	-6.13	-1.53	-0.69	-0.88	-0.02	2.8	19250	-6.25	-0.8	0	-0.2	0.59	5.64	-0.49	0.489258
Low Complexity	1999	0	0	0	0.1	0	18.72	19176	0	0	0	0.8	0	142.71	0	0.0560569
PhyloP-mammals	2000	-1.12	3.1	3.23	2.86	3.26	3.27	19095	-1.12	-0.84	0	0.08	0.52	3.27	2.28	2.0282
PhyloP-vertebrates	1999	-1.28	2.68	4.81	4.1	5.7	6.08	18964	-1.32	-0.81	0	0	0.58	5.76	1.831	1.34324
GERP-mammals	1916	-1.03	1.13	1.43	1.51	1.97	4.72	18030	-1.07	-0.66	0	0.11	0.71	3.62	1.74	1.619
GERP-vertebrates	1770	-1.59	0.31	1.15	1.19	2.05	3.46	14454	-1.68	-0.64	0	0.1	0.71	3.33	1.14	1.15643
Tissue RPKM	2000	-1.12	9.87	24.61	118.18	54.8	32853.1	19250	-1.18	-0.59	0	1.25	0.91	636.03	1	0.845082
Primary cell RPKM	2000	-1	5.88	27.66	119.03	75.72	13672.3	19250	-1.01	-0.55	0	1.15	1.11	1782.53	1	0.993342
Copies	2000	-0.67	-0.67	-0.67	808.15	0	232485	19202	-0.7	-0.7	0	33587.1	3442.6	316634	2	1.4826
Repeat Free	2000	-0.97	-0.31	0.41	1.48	1.9	59.94	19250	-1.07	-0.54	0	7.9	1.23	5660.15	730	680.513
Fickett	2000	-2.76	0.06	0.57	0.45	0.98	2.1	19250	-3.39	-0.75	0	-0.1	0.62	2.33	0.39042	0.0517427
RNAcode	1976	-1.84	1.8	4.77	5.63	8.38	34.03	18809	-1.88	-0.59	0	0.28	0.83	15.05	5.82	3.01
Covariance	1994	-1.05	0.5	0.94	1.02	1.44	7.92	18665	-1.06	-0.65	0	0.09	0.74	6.63	62.05	0.58
MFE	2000	-6.16	-1.09	-0.2	-0.48	0.44	1.56	19250	-7.61	-0.82	0	-0.23	0.58	1.62	-26.7	16.4569
Interactions	2000	-3.17	-0.78	-0.17	-0.14	0.48	3.07	19250	-7.16	-0.65	0	0.02	0.69	7.23	-6.25	1.0052
SNPs	1984	-2.99	-1.13	-0.5	-0.4	0.16	7.04	19113	-3.03	-0.57	0	0.77	0.89	106.23	0.236111	0.0762679
MAF	1984	-0.7	-0.67	-0.58	3.56	0.24	159.4	19113	-0.71	-0.6	0	8.31	7.21	534.6	0.000346	0.00048778
H3K79me2	2000	0	0	3.701	5.335	8.686	29.705	19250	0	0	0	0.7979	0	29.7049	0	1.86168
H3K79me1	2000	0	0	0	4.866	9.997	29.686	19950	0	0	0	0.7979	0	37.3332	0	0.455276
H3K9ac	2000	0	0	0.3854	1.7277	2.4632	16.7489	19250	0	0	0	0.7979	0.5052	16.546	0	9.99898
Chromatin Accessibility	2000	-0.6745	-0.5412	1.8297	6.6293	10.0109	65.94	19250	-0.6745	-0.6745	0	6.9325	8.885	788.228	0.498032	0.738383
Methylome	2000	-1.33	-0.46	0.45	0.07	0.66	0.89	19250	-1.33	-1.33	0	-0.32	0.49	0.89	56.2045	42.2147
		sncRNA(+) Z-scores							sncRNA(-) Z-scores						Raw sncRNA(-)
Feature	N	Min	1st Qu	Median	Mean	3rd Qu	Max	N	Min	1st Qu	Median	Mean	3rd Qu	Max	Median	MAD
GC%	1000	-1.35	-0.22	0.37	0.34	0.9	3	9835	-3.07	-0.6	0	0.13	0.75	3.9	45	13.3434
CpG	1000	-2.54	-0.66	0.23	0.16	1.07	2.17	9835	-2.99	-0.69	0	-0.01	0.66	3.7	-1.27	0.859908
GA	1000	-6.05	-0.63	0.12	0.05	0.93	2.49	9835	-7.05	-0.74	0	-0.16	0.63	5.91	-0.03	0.429954
GT	1000	-4.58	-0.29	0.39	0.22	0.8	2.37	9835	-5.72	-0.72	0	-0.13	0.63	3.52	-0.22	0.489258
TA	1000	-5.24	-0.85	-0.04	-0.24	0.58	2.54	9835	-5.76	-0.81	0	-0.19	0.6	4.53	-0.46	0.51891
Low Complexity	999	0	0	0	0.1	0	12.14	9810	0	0	0	0.8	0	105.17	0	0.0665577
PhyloP-mammals	997	-0.96	-0.2	1.23	1.36	3.13	3.34	9764	-0.96	-0.68	0	0.22	0.6	3.34	1.985	2.07416
PhyloP-vertebrates	994	-2.71	0.01	0.73	1.29	2.37	5.88	9703	-1.14	-0.7	0	0.08	0.65	5.6	1.672	1.41588
GERP-mammals	922	-1.04	0.24	0.95	0.83	1.37	3.27	8797	-1.08	-0.65	0	0.12	0.71	3.06	1.72	1.58638
GERP-vertebrates	636	-0.89	-0.41	0.53	0.67	1.34	3.56	6552	-1.42	-0.66	0	0.14	0.79	3.42	1.05	1.13938
Tissue RPKM	1000	-1.2	11.3	77.6	6960.1	1080.5	529696	9835	-1.23	-0.59	0	1.26	1.05	677.13	1.37	1.11195
Primary cell RPKM	1000	-1	12.3	146.9	8866.2	1611	1.26009e+06	9835	-0.97	-0.57	0	1.64	1.26	1606.85	1.37	1.40847
Copies	1000	-0.67	-0.67	1.35	53.85	15.51	6275.46	9803	-0.67	-0.67	0	23040.6	402	263418	2	1.4826
Repeat Free	1000	-1	-0.25	0.56	5.63	1.94	95.07	9835	-1.02	-0.53	0	10.01	1.22	4851.94	821	805.052
Fickett	1000	-3.12	-0.5	0.2	0.1	0.76	1.97	9835	-3.49	-0.74	0	-0.1	0.62	2.32	0.38823	0.0522765
RNAcode	980	-1.76	-0.83	-0.24	-0.06	0.44	12.23	9534	-1.72	-0.58	0	0.26	0.82	7.95	5.49	3.08
Covariance	981	-1.08	-0.35	0.62	0.6	1.23	4.6	9529	-1.1	-0.64	0	0.1	0.74	6.81	56.83	0.51
MFE	1000	-6.06	-2.28	-1.18	-1.41	-0.49	1.19	9835	-8.07	-0.81	0	-0.23	0.6	1.71	-18	10.5265
Interactions	1000	-2.51	0.16	0.74	0.92	1.52	4.89	9835	-6.28	-0.67	0	0	0.67	5.18	-5.93	1.0393
SNPs	989	-2.37	-0.44	0.28	2.07	2.09	26.31	9687	-2.51	-0.55	0	0.69	0.95	87.94	0.246913	0.0947337
MAF	989	-0.73	-0.61	-0.19	8.69	3.29	277.32	9687	-0.73	-0.59	0	15.08	8.15	673.93	0.000189	0.00025797
H3K79me2	1000	0	0	0	3.971	4.774	30.614	9833	0	0	0	0.7979	0	28.1404	0	2.22739
H3K79me1	1000	0	0	0	3.408	7.709	35.129	9835	0	0	0	0.7979	0	36.9897	0	0.437062
H3K9ac	1000	0	0	0.2486	1.4179	1.9782	10.1249	9833	0	0	0	0.7979	0.5311	9.8759	0	14.9473
Chromatin Accessibility	1000	-0.6745	-0.3567	3.9584	9.6513	17.816	87.1613	9835	-0.6745	-0.6745	0	8.686	11.0753	279.223	0.521086	0.772562
Methylome	1000	-0.67	-0.66	1.01	1.2	3.05	3.91	9835	-0.67	-0.67	0	1	2.88	4	13.7293	20.3551
		lncRNA(+) Z-scores							lncRNA(-) Z-scores						Raw lncRNA(-)
Feature	N	Min	1st Qu	Median	Mean	3rd Qu	Max	N	Min	1st Qu	Median	Mean	3rd Qu	Max	Median	MAD
GC%	2000	-1.83	0.1	0.77	0.83	1.45	3.85	19608	-4.05	-0.67	0	0.03	0.67	5.11	43	10.3782
CpG	2000	-3.23	-0.37	0.49	0.43	1.34	2.81	19608	-4.29	-0.69	0	-0.02	0.66	5.71	-1.77	0.830256
GA	2000	-6.17	-0.13	0.47	0.39	1.05	3.47	19608	-14.27	-0.74	0	-0.12	0.64	11.2	-0.02	0.29652
GT	2000	-6.66	-1.17	-0.35	-0.45	0.35	3.28	19608	-9.12	-0.73	0	-0.1	0.65	6.01	-0.22	0.340998
TA	2000	-7.57	-1.7	-0.75	-0.95	0.02	4.27	19608	-9.69	-0.8	0	-0.21	0.6	6.65	-0.48	0.400302
Low Complexity	1998	0	0	0	0.32	0	12.93	19514	0	0	0	0.8	0.55	143.55	0	0.0557315
PhyloP-mammals	1999	-1.3	-0.14	0.48	0.88	2.19	3.17	19405	-1.35	-0.84	0	0.07	0.56	3.17	2.662	1.97037
PhyloP-vertebrates	1997	-1.55	-0.13	0.53	0.79	1.34	6.08	19318	-1.55	-0.84	0	-0.04	0.58	5.97	2.08	1.30395
GERP-mammals	1912	-1.16	-0.08	0.53	0.53	1.08	3.96	18279	-1.16	-0.68	0	0.06	0.65	3.9	1.99	1.69016
GERP-vertebrates	1388	-1.07	-0.49	0.29	0.33	0.98	3.42	13110	-1.77	-0.66	0	0.07	0.7	3.44	1.23	1.11788
Tissue RPKM	2000	-1.06	0.13	2.06	58.17	7.57	64250.9	19608	-1.06	-0.54	0	1.19	1.08	673.91	0.55	0.51891
Primary cell RPKM	2000	-0.93	0.13	2.56	65.91	12.19	24600.6	19608	-0.93	-0.55	0	1.41	1.24	470.5	0.44	0.474432
Copies	1999	-0.67	-0.67	-0.67	2659.38	-0.08	74498.2	19576	-0.67	-0.67	0	10932.2	3156.36	81355.6	5	5.9304
Repeat Free	2000	-1.1	-0.32	0.57	1.76	2.08	74.51	19608	-1.11	-0.55	0	13.89	1.11	6968.64	764	683.479
Fickett	2000	-2.56	-0.52	0.16	0.12	0.83	2.35	19608	-3.12	-0.68	0	-0.03	0.67	2.43	0.379705	0.0527583
RNAcode	1818	-1.79	-0.62	-0.17	0.41	0.6	34.99	18118	-1.88	-0.58	0	0.3	0.86	25.5	6.63	3.42
Covariance	1938	-1.03	-0.04	0.57	0.49	1.02	3.5	18694	-1.06	-0.66	0	0.07	0.71	5.09	69.81	0.66
MFE	2000	-21.08	-1.78	-0.27	-1.33	0.4	1.16	19608	-19.67	-1.27	0	-0.88	0.53	1.19	-43.17	36.2199
Interactions	2000	-3.51	-0.94	-0.29	-0.31	0.31	2.76	19608	-5.04	-0.69	0	-0.02	0.67	5.19	-6.762	1.20684
SNPs	1989	-3.53	-0.5	0.1	0.5	0.96	20.81	19448	-3.54	-0.58	0	0.71	0.86	81.38	0.235779	0.0655532
MAF	1989	-0.69	-0.62	-0.26	1.87	2.32	60.11	19448	-0.69	-0.61	0	2.3	3.05	81.78	0.001065	0.00154042
H3K79me2	2000	0	0	0	3.803	5.282	43.107	19608	0	0	0	0.7979	0	49.4935	0	1.26642
H3K79me1	2000	0	0	0	5.115	7.89	62.038	19608	0	0	0	0.7979	0	65.5767	0	0.287602
H3K9ac	2000	0	-0.4504	1.135	3.472	6.281	22.292	19608	0	-0.6745	0	0.7979	0.4468	21.5193	0	6.31239
Chromatin Accessibility	2000	-0.6745	0.4432	9.0509	12.4968	21.4321	116.216	19608	-0.6745	-0.6745	0	4.5493	5.9162	181.391	0.526648	0.780808
Methylome	2000	-2.4	-2.32	-0.37	-0.79	0.38	1.11	19608	-2.4	-2.39	0	-0.56	0.5	1.15	63.5057	26.4373
Supplementary Table S4: Summary statistics of robust Z scores distribution for each feature, divided by each gene type comparing positive(+) and negative gene regions(-). Raw mRNA(-) median and MAD values are also displayed

### Sheet: S5Spearman correlation coeffici
		mRNA	sncRNA	lncRNA	Ave. |Spearman coef|	Range
Including negative & positive
PhyloP-mammals	Covariance	0.777097	0.780303	0.737074	0.764825	0.0432289
GERP-mammals	Covariance	0.766463	0.736214	0.753295	0.751991	0.030249
PhyloP-vertebrates	Covariance	0.740881	0.713466	0.727191	0.727179	0.0274155
Covariance	Copies	-0.636365	-0.601654	-0.589701	0.60924	0.0466648
PhyloP-vertebrates	Copies	-0.618816	-0.641057	-0.4876	0.582491	0.153457
GERP-mammals	Copies	-0.616147	-0.614439	-0.497386	0.575991	0.118761
PhyloP-mammals	Copies	-0.588745	-0.601161	-0.412491	0.534132	0.18867
MFE	GC%	-0.530534	-0.671113	-0.361968	0.521205	0.309145
GERP-vertebrates	Covariance	0.541153	0.529918	0.476426	0.515832	0.0647275
Methylome	CpG	0.517906	0.542196	0.409284	0.489795	0.132911
GC%	Chromatin Accessibility	0.457439	0.508421	0.46122	0.475693	0.0509818
Interactions	GC%	-0.466399	-0.448773	-0.412479	0.442551	0.05392
RNAcode	Copies	0.346648	0.389149	0.533527	0.423108	0.186879
RNAcode	Covariance	-0.310168	-0.483853	-0.46716	0.420394	0.173685
GERP-vertebrates	Copies	-0.467043	-0.494921	-0.289411	0.417125	0.20551
MFE	Interactions	0.364282	0.135483	0.687769	0.395844	0.552286
SNPs	CpG	0.325335	0.436318	0.341357	0.36767	0.110983
GC%	H3K9ac	0.394279	0.287088	0.380313	0.353894	0.107191
PhyloP-mammals	Chromatin Accessibility	0.303014	0.418442	0.324691	0.348716	0.115427
PhyloP-vertebrates	Chromatin Accessibility	0.298764	0.386261	0.325489	0.336838	0.0874971
SNPs	Low Complexity	0.334414	0.314641	0.333278	0.327445	0.0197731
GERP-mammals	Chromatin Accessibility	0.290613	0.3679	0.286263	0.314926	0.0816369
RNAcode	GERP-mammals	-0.194704	-0.359197	-0.360718	0.304873	0.166014
PhyloP-mammals	H3K9ac	0.32977	0.253543	0.310687	0.298	0.0762269
Repeat free	GERP-mammals	0.28547	0.386376	0.221702	0.297849	0.164674
Repeat free	PhyloP-vertebrates	0.277082	0.369979	0.244023	0.297028	0.125956
PhyloP-vertebrates	H3K9ac	0.327794	0.22884	0.325686	0.294107	0.0989539
MFE	Methylome	-0.30089	-0.248793	-0.32205	0.290577	0.0732573
MFE	Chromatin Accessibility	-0.259169	-0.360293	-0.229843	0.283101	0.13045
SNPs	GC%	0.2665	0.330552	0.252059	0.283037	0.0784934
RNAcode	PhyloP-mammals	-0.149934	-0.400431	-0.285393	0.278586	0.250497
Copies	Chromatin Accessibility	-0.291644	-0.297273	-0.243463	0.27746	0.0538097
Primary cell RPKM	H3K79me2	0.348364	0.248312	0.231624	0.2761	0.11674
Methylome	GC%	0.292426	0.282939	0.251483	0.275616	0.0409424
Covariance	Chromatin Accessibility	0.244998	0.29902	0.25968	0.2679	0.054022
RNAcode	PhyloP-vertebrates	-0.119657	-0.36272	-0.299491	0.260623	0.243063
GERP-mammals	H3K9ac	0.30705	0.195072	0.272528	0.258217	0.111978
GERP-vertebrates	Chromatin Accessibility	0.213592	0.324813	0.229107	0.255838	0.111221
H3K79me1	Primary cell RPKM	0.318529	0.195091	0.23564	0.249753	0.123438
Methylome	Copies	0.235941	0.208537	0.302538	0.249006	0.0940012
MFE	RNAcode	-0.219662	-0.115139	-0.392239	0.242347	0.2771
Repeat free	PhyloP-mammals	0.227575	0.31348	0.172213	0.237756	0.141266
Interactions	Chromatin Accessibility	-0.226562	-0.226936	-0.238645	0.230714	0.012083
SNPs	Copies	0.256067	0.148104	0.28212	0.228764	0.134015
PhyloP-mammals	H3K79me2	0.254627	0.280051	0.151264	0.228648	0.128787
RNAcode	Methylome	0.256701	0.16992	0.258889	0.228503	0.0889692
Primary cell RPKM	H3K9ac	0.260242	0.201578	0.217216	0.226345	0.0586645
GERP-vertebrates	H3K9ac	0.239878	0.198048	0.239107	0.225678	0.0418297
PhyloP-vertebrates	H3K79me2	0.250491	0.262869	0.149292	0.220884	0.113577
Repeat free	H3K9ac	0.283625	0.137131	0.226462	0.215739	0.146495
Methylome	Interactions	-0.194811	-0.185676	-0.260708	0.213732	0.0750317
MFE	H3K9ac	-0.216077	-0.222917	-0.198848	0.212614	0.0240687
SNPs	Covariance	-0.262408	-0.108154	-0.26551	0.212024	0.157356
Chromatin Accessibility	TA	-0.215903	-0.157821	-0.2536	0.209108	0.0957785
TA	MFE	0.226972	0.23439	0.164309	0.208557	0.0700809
Repeat free	Copies	-0.213108	-0.235334	-0.170948	0.206464	0.0643861
Tissue RPKM	H3K79me2	0.285459	0.201499	0.13161	0.206189	0.153849
Repeat free	GERP-vertebrates	0.187462	0.302953	0.12319	0.204535	0.179763
Covariance	H3K9ac	0.241268	0.140466	0.226449	0.202728	0.100802
Primary cell RPKM	GC%	0.215203	0.18536	0.204244	0.201602	0.0298424
Repeat free	Covariance	0.197005	0.247527	0.150096	0.198209	0.0974303
RNAcode	GERP-vertebrates	-0.129708	-0.25988	-0.204817	0.198135	0.130173
Copies	Low Complexity	0.196578	0.0609712	0.293395	0.183648	0.232424
H3K79me1	Tissue RPKM	0.241518	0.159463	0.126879	0.175953	0.114639
Chromatin Accessibility	Primary cell RPKM	0.134506	0.182239	0.147505	0.15475	0.0477334
H3K9ac	Tissue RPKM	0.148827	0.121417	0.0596311	0.109958	0.0891963
CpG	Copies	0.0982119	0.0324395	0.124319	0.08499	0.0918791
Methylome	Primary cell RPKM	0.117537	0.0838463	-0.0108255	0.0707363	0.128363
GA	Copies	-0.0850827	-0.0454506	-0.0810334	0.0705222	0.039632
Methylome	Tissue RPKM	0.0369551	0.0140566	-0.129268	0.0600931	0.166223
GT	Copies	0.0379817	0.0610871	0.038939	0.0460026	0.0231054
Chromatin Accessibility	Tissue RPKM	0.0345153	0.0786407	-0.0100763	0.0410774	0.088717
GC%	Copies	0.0280469	0.00736012	0.0655803	0.0336624	0.0582202
TA	Copies	0.0317452	0.0183943	0.0150818	0.0217404	0.0166634
Supplementary Table S5: Spearman correlation of functionality predictive features for each gene type. Features exhibiting an Ave. |Spearman coef| of 0.2 or higher were selected for display. Other correlations below this threshold have also been displayed to compare features with important correlations

### Sheet: S6sncRNA interactions
Interaction dataset of highly conserved & abundant RNAs
RNAcentral ID	sequence	HGNC Name	RNA type	Min binding energy (kcal/mol)	reference ID	Interaction type
URS0000233681_9606	CCTTCGATAGCTCAGCTGGTAGAGCGGAGGACTGTAGATCCTTAGGTCGCTGGTTCAATTCCGGCTCGAAGGA	TRY-GTTA7-1	tRNA	-15.99	RNA5	tRNA - snoRNA
URS0000C8E9D4_9606	GCCAAAATTGCTCAGTTGGGAGAGCGTTAGACTGAAGATCTAAAGGTCCCTGGTTCGATCCCGGGTTTCACCAGGTT	TRF-GAA5-1	tRNA	-14.66	RNA5	tRNA - snoRNA
URS000034AAC2_9606	GCGTTGGTGGTATAGTGGTGAGCATAGCTGCCTTCCAAGCAGTTGACCCGGGTTCGATTCCCGGCCAACGCA	TRG-TCC2	tRNA	-14.05	RNA2	tRNA - miRNA
URS00003F07BD_9606	AGCTTTGCGCAGTGGCAGTATCGTAGCCAATGAGGTCTATCCGAGGCGCGATTATTGCTAATTGAAAACTTTTCCCAATACCCCGCCGTGACGACTTGCAATATAGTCGGCACTGGCAATTTTTGACAGTCTCTACGGAGACTG	RNU4-1	snoRNA	-13.56	RNA1	snoRNA - snoRNA
URS0000103047_9606	GGCTGGTCCGAAGGTAGTGAGTTATCTCAATTGATTGTTCACAGTCAGTTACAGATCGAACTCCTTGTTCTACTCTTTCCCCCCTTCTCACTACTGCACTTGACTAGTCTTTT	RNY1	Y RNA	-13.56	RNA4	Y RNA - miRNA		ID	RNAcentral ID	RNA type
URS0000659172_9606	GTCTCTGTGGCGCAATTGGTTAGCGCGTTCGGTTGTTAACCGTAAAGGTTGGTGGTTCGAGCCCACCCAGGAACG	TRN-GTT25-1	tRNA	-13.18	RNA6	tRNA - snoRNA		RNA1	URS00008E3990_9606	snoRNA
URS00005CF03F_9606	GGCTGGTCCGAGTGCAGTGGTGTTTACAACTAATTGATCACAACCAGTTACAGATTTCTTTGTTCCTTCTCCACTCCCACTGCTTCACTTGACTAGCCTTTT	RNY3	Y RNA	-13.13	RNA4	Y RNA - miRNA		RNA2	URS00006ECF62_9606	miRNA
URS000013F331_9606	ATAGGGCGGAGGGAAGCTCATCAGTGGGGCCACGAGCTGAGTGCGTCCTGTCACTCCACTCCCATGTCCCTTGGGAAGGTCTGAGACTAGGGCCAGAGGCGGCCCTAACAGGGCTCTCCCTGAGCTTCGGGGAGGTGAGTTCCCAGAGAACGGGGCTCCGCGCGAGGTCAGACTGGGCAGGAGATGCCGTGGACCCCGCCCTTCGGGGAGGGGCCCGGCGGATGCCTCCTTTGCCGGAGCTTGGAACAGACTCACGGCCAGCGAAGTGAGTTCAATGGCTGAGGTGAGGTACCCCGCAGGGGACCTCATAACCCAATTCAGACTACTCTCCTCCGCCCATT	RPPH1	RNase P	-12.77	RNA9	RNase P - snoRNA		RNA3	URS000075B0C4_9606	miRNA
URS0000C8E9CE_9606	TAAACAACCCAGATAGCTCAGTTGATAGAGCATCAGACTTTTAATCTGAGGGTCCAGGGTTCATGTCCCTGTTCCTTAA	TRK-TTT14-1	tRNA	-12.58	RNA1	tRNA - snoRNA		RNA4	URS000069A81A_9606	miRNA
URS000047B05D_9606	GGCTCCGTGGCTTAGCTGGTTAAAGCGCCTGTCTAGTAAACAGGAGATCCTGGGTTCGAATCCCAGCGGGGCCT	TRT-AGT2-1	tRNA	-11.89	RNA5	tRNA - snoRNA		RNA5	URS000075BEB6_9606	snoRNA
URS00006A14B6_9606	GGGGGTATAGCTCAGTGGGTAGAGCATTTGACTGCAGATCAAGAGGTCCCCGGTTCAAATCCGGGTGCCCCCT	TRC-GCA5-1	tRNA	-11.86	RNA5	tRNA - snoRNA		RNA6	URS0000633321_9606	snoRNA
URS00006D74B2_9606	TCCTCGTTAGTATAGTGGTGAGTGTCCCCGTCTGTCACGCGGGAGACCGGGGTTCGATTCCCCGACGGGGAG	TRD-GTC3-1	tRNA	-11.58	RNA6	tRNA - snoRNA		RNA7	URS000075DF1C_9606	snoRNA
URS00006BDF17_9606	ATGGCCAGTTGGCAGAGTGATCAGAACACACATAACATTTATTGATGAAGTTTGCTACCTTGGGCTTATCCATTGCACTCTGGATGTGCTGACCCCTGCAATTTTCCACAAATGTGAGAAACTTGACTGCATAATTTATGGTAGTGGGAGGCTGCGTTTGCACTCTCCCC	RNVU1-33	snoRNA	-11.17	RNA2	snoRNA - miRNA		RNA8	URS0000ABD8D1_9606	snoRNA
URS0000443498_9606	GTGTTGTATGAAAGGAGAGAAGGTTAGCACTCCCCTTGACAAGGATGGAAGAGGCCCTCGGGCCTGACAACACGCATACGGTTAAGGCATTGCCACCTACTTCGTGGCATCTAACCATCGTTTTT	RNU6ATAC	snoRNA	-10.93	RNA2	snoRNA - miRNA		RNA9	URS000064F355_9606	snoRNA
URS0000744456_9606	GGCTCGTTGGTCTAGGGGTGTGGTTCTCGCTTAGGGCGGGAGACCCAAGAGGTCCCGGGTTCAAATCCCGGACGAGCCC	TRP-AGG3-1	tRNA	-10.91	RNA9	tRNA - snoRNA		Supplementary Table S6b: sncRNA with lowest Interaction average energy from sncRNA dataset
URS000075BAAE_9606	ATACTCTGGTTTCTCTTCAGATCGCATAAATCTTTCGCCTTTTACTAAAGATTTCCGTGGAGAGGAACAACTCTGAGTCTTAACCCAATTTTTTGAGGCCTTGCTTTGGCAAGGCTA	RNU5A-1	snoRNA	-10.83	RNA5	snoRNA - snoRNA
URS000065DEBF_9606	GCCCTCTTAGTGCAGCTGGCAGCGCGTCAGTTTCATAATCTGAAAGTCCTGAGTTCAAGCCTCAGAGAGGGCA	TRM-CAT7-1	tRNA	-10.8	RNA1	tRNA - snoRNA
URS000075ADBA_9606	AACCATCCTTTTCTTGGGGTTGCGCTACTGTCCAATGAGCGCATAGTGAGGGCAGTACTGCTAACGCCTGAACAACACACCCGCATCAACTAGAGCTTTTGCTTTATTTTGGTGCAATTTTTGGAAAAAT	RNU4ATAC	snoRNA	-10.45	RNA9	snoRNA - snoRNA
URS000007E37F_9606	GTCTCTGTGGCGCAATGGACGAGCGCGCTGGACTTCTAATCCAGAGGTTCCGGGTTCGAGTCCCGGCAGAGATG	TRR-TCT4-1	tRNA	-10.18	RNA7	tRNA - snoRNA
URS000038803E_9606	GGTTCCATAGTGTAGCGGTTATCACGTCTGCTTTACACGCAGAAGGTCCTGGGTTCGAGCCCCAGTGGAACCA	TRV-TAC2-1	tRNA	-10.1	RNA4	tRNA - miRNA
URS000072E1AF_9606	GGCCGGTTAGCTCAGTTGGTTAGAGCGTGGTGCTAATAACGCTAAGGTCGCGGGTTCGATCCCCGTACTGGCCA	TRI-AAT6-1	tRNA	-10.03	RNA5	tRNA -snoRNA
URS00003EE995_9606	ATCGCTTCTCGGCCTTTTGGCTAAGATCAAGTGTAGTATCTGTTCTTATCAGTTTAATATCTGATACGTCCTCTATCCGAGGACAATATATTAAATGGATTTTTGGAGCAGGGAGATGGAATAGGAGCTTGCTCCGTCCACTCCACGCATCGACCTGGTATTGCAGTACCTCCAGGAACGGTGCACCC	RNU2-1	snoRNA	-9.97	RNA2	snoRNA - miRNA
URS00000F9D45_9606	GTCTACGGCCATACCACCCTGAACGCGCCCGATCTCGTCTGATCTCGGAAGCTAAGCAGGGTCGGGCCTGGTTAGTACTTGGATGGGAGACCGCCTGGGAATACCGGGTGCTGTAGGCTTT	RNA5S1-8	rRNA	-9.87	RNA2	rRNA - miRNA
URS0000639DBE_9606	TCCCATATGGTCTAGCGGTTAGGATTCCTGGTTTTCACCCAGGTGGCCCGGGTTCGACTCCCGGTATGGGAA	TRE-TTC1-1	tRNA	-9.86	RNA9	tRNA - snoRNA
URS000035C796_9606	GTGCTCGCTTCGGCAGCACATATACTAAAATTGGAACGATACAGAGAAGATTAGCATGGCCCCTGCGCAAGGATGACACGCAAATTCGTGAAGCGTTCCATATTTT	RNU6-1	snoRNA	-9.84	RNA7	snoRNA - snoRNA
URS0000733374_9606	GGAGAGGCCTGGCCGAGTGGTTAAGGCGATGGACTGCTAATCCATTGTGCTCTGCACGCGTGGGTTCGAATCCCATCCTCGTCG	TRS-GCT6-1	tRNA	-9.29	RNA2	tRNA - miRNA
URS0000735371_9606	GTCAGGATGGCCGAGTGGTCTAAGGCGCCAGACTCAAGTTCTGGTCTCCGGATGGAGGCGTGGGTTCGAATCCCACTTCTGACA	TRL-CAA4-1	tRNA	-9.08	RNA6	tRNA - snoRNA
URS000074C9DF_9606	GGTTCCATGGTGTAATGGTAAGCACCCTGGACTCTGAATCCAGCAACCAGAGTTCCAGTCTCAGCGTGGACCT	TRQ-CTG12-1	tRNA	-8.98	RNA7	tRNA - snoRNA
URS00001A72CE_9606	GACCTCGTGGCGCAATGGTAGCGCGTCTGACTCCAGATCAGAAGGTTGCGTGTTCAAGTCACGTCGGGGTCA	TRW-CCA2-1	tRNA	-8.69	RNA2	tRNA - miRNA
URS000000A142_9606	AAAAAGGGCTTCTGTCGTGAGTGGCACACGTAGGGCAACTCGATTGCTCTGCGTGCGGAATCGACATCAAGAGATTTCGGAAGCATAATTTTTTGGTATTTGGGCAGCTGGTGATCGTTGGTCCCGGCGCCCTTT	RNU11	snoRNA	-8.29	RNA2	snoRNA - miRNA
URS000067A424_9606	GCCATGATCGTATAGTGGTTAGTACTCTGCGCTGTGGCCGCAGCAACCTCGGTTCGAATCCGAGTCACGGCA	TRH-GTG1-1	tRNA	-7.71	RNA7	tRNA - snoRNA
URS000075EF5D_9606	TGCCTTAAACTTATGAGTAAGGAAAATAACGATTCGGGGTGACGCCCGAATCCTCACTGCTAATGTGAGACGAATTTTTGAGCGGGTAAAGGTCGCCCTCAAGGTGACCCGCCTACTTTGCGGGATGCCTGGGAGTTGCGATCTGCCCG	RNU12	snoRNA	-7.58	RNA2	snoRNA - miRNA
URS00003D2CC9_9606	GGGGGATTAGCTCAAATGGTAGAGCGCTCGCTTAGCATGCGAGAGGTAGCGGGATCGATGCCCGCATCCTCCA	TRA-AGC8-1	tRNA	-7.22	RNA5	tRNA - snoRNA
URS0000007D24_9606	GGCTGGTCCGATGGTAGTGGGTTATCAGAACTTATTAACATTAGTGTCACTAAAGTTGGTATACAACCCCCCACTGCTAAATTTGACTGGCTTTTT	RNY4	Y RNA	-6.76	RNA4	Y RNA - miRNA
Supplementary Table S6: curated dataset of highly conserved & abundant RNAs used to evaluate the RNA:RNA interaction of datasets. For complete fasta file interactions ncRNA dataset interaction database. Reference ID for Supplementary Table S6b. Small nucleolar (snoRNA); micro RNA (miRNA)

### Sheet: S7High SNP density sncRNAs
Chromosome	Start	End	HGNC GeneID	GeneName	SNP_density	rna_type	Comment
chr1	11908154	11908272	HGNC:10215	RNU5E-1	2.73949	snRNA
chr1	44731069	44731168	HGNC:10214	RNU5D-1	2.66	snRNA
chr17	8173452	8173588	HGNC:32952	SNORD118	2.43066	snoRNA
chr19	50133745	50133864	HGNC:34317	SNAR-B2	2.39167	snaR RNA
chr1	16727285	16727355	HGNC:34604	TRG-CCC5-1	2.32394	tRNA
chr14	105858165	105858242	HGNC:41664	MIR4538	2.32051	pre_miRNA	Alternate Haplotype Sequence Alignments (chr14_KI270846v1_alt)
chr19	47939541	47939660	HGNC:34322	SNAR-C4	2.31667	snaR RNA
chr1	44721786	44721901	HGNC:10216	RNU5F-1	2.18966	snRNA
chr1	204506527	204506599	HGNC:34684	TRK-TTT3-2	2.09589	tRNA
chr1	16872583	16872654	HGNC:12265	TRE-TTC3-1	2.08333	tRNA
chr1	16545939	16546009	HGNC:38580	TRG1	2.02817	tRNA
chr6	28695932	28696003	HGNC:34963	TRA-CGC5-1-001	1.91667	tRNA
chr1	16678271	16678341	HGNC:35059	tRNA-Gly-CCC-4-1	1.88732	tRNA
chr1	146035692	146035763	HGNC:34952	tRNA-Glu-CTC-1-2	1.875	tRNA
chr6	57800211	57800284	HGNC:35054	tRNA-Ile-AAT-12-1	1.85135	tRNA
chr1	161523847	161523917	HGNC:34948	tRNA-Gly-GCC-2-4	1.84507	tRNA
chr11	76235513	76235584	HGNC:34578	tRNA-Pro-AGG-2-4	1.80556	tRNA
chr1	121016845	121016915	HGNC:35073	TRG-CCC6-1	1.80282	tRNA
chr12	124939966	124940037	HGNC:34907	TRA-TGC4-1	1.75	tRNA
chr16	3191989	3192060	HGNC:34579	TRP-AGG1-1	1.70833	tRNA
chr16	3157405	3157477	HGNC:34681	TRK-CTT3-1	1.69863	tRNA
chr1	16535279	16535350	HGNC:38581	tRNA-Glu-TTC-4-1	1.69444	tRNA
chr6	27618356	27618429	HGNC:34866	tRNA-Thr-CGT-5-1	1.68919	tRNA
chr19	4724070	4724141	HGNC:12274	TRG-TCC1-1	1.68056	tRNA
chr8	33513475	33513578	HGNC:32711	SNORD13	1.67308	snoRNA
chr19	4724635	4724707	HGNC:34985	tRNA-Val-CAC-3-1	1.61644	tRNA
chr14	20631160	20631232	HGNC:34988	tRNA-Thr-TGT-4-1	1.61644	tRNA
chr11	59550629	59550701	HGNC:34544	TRV-TAC1-1	1.61644	tRNA
chr19	47923779	47923899	HGNC:34306	SNAR-A1	1.6033	snaR RNA
chr13	62328756	62328835	HGNC:42808	LINC00459	1.6	lncRNA
chr14	20633006	20633077	HGNC:34852	tRNA-Pro-TGG-1-1	1.58333	tRNA
chr14	105917979	105918817	HGNC:19955	FAM30A	1.57211	lncRNA
chr6	27547752	27547823	HGNC:34831	tRNA-Gln-CTG-2-1	1.56944	tRNA
chr16	3152900	3152972	HGNC:34730	tRNA-Arg-CCT-3-1	1.56164	tRNA
chr5	181188416	181188488	HGNC:34543	TRV	1.56164	tRNA
chr12	124927843	124927915	HGNC:34699	TRF-GAA1-4	1.54794	tRNA
chr6	27777885	27777956	HGNC:12322	tRNA-iMet-CAT-2-1	1.54167	tRNA
chr19	47950296	47950414	HGNC:34321	SNAR-C3	1.53781	snaR RNA
chr6	26571864	26571936	HGNC:33253	TRA-AGC11-1	1.53425	tRNA
chr14	20625370	20625451	HGNC:34713	TRL-TAG2-1	1.52439	tRNA
chr16	87384022	87384094	HGNC:34789	tRNA-Met-CAT-6-1	1.52055	tRNA
chr6	28944575	28944647	HGNC:34779	TRM-CAT3-2	1.50685	tRNA
chr16	57299951	57300033	HGNC:34692	tRNA-Leu-CAG-2-2	1.50602	tRNA
chr6	28795964	28796035	HGNC:34914	TRA-AGC1-1	1.47222	tRNA
chr17	8221548	8221619	HGNC:34769	tRNA-Gly-TCC-3-1	1.45833	tRNA
chr16	3180554	3180626	HGNC:34772	tRNA-Lys-CTT-5-1	1.45205	tRNA
chr6	27688188	27688261	HGNC:34630	tRNA-Ile-AAT-2-1	1.44595	tRNA
chr6	28729315	28729386	HGNC:34592	TRA-CGC4-1	1.44444	tRNA
chr6	27591814	27591886	HGNC:34612	TRK-TTT4-1	1.43836	tRNA
chr19	49031669	49031787	HGNC:34328	SNAR-G2	1.43697	snaR RNA
chr1	161540241	161540314	HGNC:34688	tRNA-Asn-GTT-1-1	1.43243	tRNA
chr13	44917927	44917998	HGNC:34589	TRE-TTC2-1	1.43056	tRNA
chr16	22195711	22195792	HGNC:34591	tRNA-Leu-TAG-3-1	1.40244	tRNA
chr1	145157157	145157229	HGNC:35050	Val-tRNA	1.39726	tRNA
chr1	150045406	150045476	HGNC:34678	TRA-AGC20-1	1.39437	tRNA
chr5	181188854	181188925	HGNC:12332	tRNA-Pro-TGG-3-3	1.38889	tRNA
chr6	26328140	26328212	HGNC:34964	tRNA-Arg-ACG-1-2	1.38356	tRNA
chr16	71426493	71426565	HGNC:34697	TRM-CAT2-1	1.38356	tRNA
chr6	27303789	27303860	HGNC:34821	tRNA-Thr-CGT-6-1	1.36111	tRNA
chr6	28710589	28710660	HGNC:34606	TRA-AGC5-1	1.36111	tRNA
chr6	27280270	27280342	HGNC:34931	tRNA-Val-CAC-2-1	1.35616	tRNA
chr14	58239895	58239967	HGNC:34668	tRNA-Lys-CTT-1-2	1.35616	tRNA
chr17	8226991	8227064	HGNC:34961	TRI-AAT4-1	1.35135	tRNA
chr16	73478317	73478389	HGNC:34687	tRNA-Lys-TTT-1-1	1.34247	tRNA
chr6	28658237	28658308	HGNC:34605	TRA-AGC4-1	1.33333	tRNA
chr1	146039401	146039473	HGNC:34761	tRNA-Lys-CTT-2-1	1.32877	tRNA
chr6	26554122	26554195	HGNC:34715	TRI-AAT5-1	1.32432	tRNA
chr6	28474552	28474625	HGNC:34912	tRNA-Thr-TGT-1-1	1.32432	tRNA
chr12	98503503	98503574	HGNC:34770	tRNA-Asp-GTC-1-1	1.30556	tRNA
chr6	27334990	27335062	HGNC:34745	tRNA-Lys-TTT-6-1	1.30137	tRNA
chr11	59566380	59566452	HGNC:33255	TRF-GAA2-1	1.30137	tRNA
chr11	76235825	76235896	HGNC:34787	TRP-TGG2-1	1.29167	tRNA
chr14	20681690	20681762	HGNC:34826	TRT-TGT5-1	1.28767	tRNA
chr15	89335073	89335145	HGNC:34827	TRR-TCG1-1	1.27397	tRNA
chr9	134849487	134849564	HGNC:38904	MIR3689A	1.26923	pre_miRNA
chr2	156400769	156400840	HGNC:34580	tRNA-Ala-CGC-3-1	1.26389	tRNA
chr1	161612718	161612789	HGNC:34590	TRE-TTC5-1	1.26389	tRNA
chr6	27235509	27235581	HGNC:34573	TRV-AAC5-1	1.26027	tRNA
chr3	45688999	45689071	HGNC:34664	TRR-ACG2-3	1.26027	tRNA
chr17	8187160	8187233	HGNC:34750	TRT-AGT1-2	1.25676	tRNA
chr6	27230555	27230637	HGNC:34626	TRL-TAA4-1	1.22891	tRNA
chr5	181206868	181206939	HGNC:34846	tRNA-Ala-TGC-3-1	1.22222	tRNA
chr10	46597834	46598803	HGNC:56167	SYT15-AS1	1.21134	lncRNA
chr17	75035113	75035185	HGNC:34939	TRR-TCG3-1	1.20548	tRNA
chr6	26327589	26327670	HGNC:34950	TRS-AGA2-6	1.19512	tRNA
chr6	27545689	27545770	HGNC:16292	tRNA-Ser-TGA-2-1	1.19512	tRNA
chr20	62550452	62551038	HGNC:16159	lnc-SLCO4A1-8	1.1925	lncRNA
chr6	57822973	57823046	HGNC:34812	tRNA-Ile-AAT-1-1	1.18919	tRNA
chr6	26311196	26311267	HGNC:34888	tRNA-Gln-TTG-3-1	1.18056	tRNA
chr6	27791356	27791427	HGNC:34777	TRQ-CTG6-1	1.18056	tRNA
chr6	28747744	28747816	HGNC:34900	TRK-TTT7-1	1.17808	tRNA
chr1	222465005	222465077	HGNC:34946	TRT-TGT2-1	1.17808	tRNA
chr1	143803994	143804066	HGNC:34791	TRV-CAC1-5	1.16438	tRNA
chr6	26553503	26553574	HGNC:34875	tRNA-Ala-CGC-1-1	1.15278	tRNA
chr1	153671250	153671321	HGNC:34574	TRX-CAT1-5	1.15278	tRNA
chr1	121020729	121020801	HGNC:34941	tRNA-Val-CAC-1-3	1.15068	tRNA
chr19	49037020	49037147	HGNC:34327	SNAR-G1	1.14062	snaR RNA
chr6	26299677	26299749	HGNC:12345	tRNA-Arg-TCG-4-1	1.13699	tRNA
chr7	149415138	149415209	HGNC:34566	TRC-GCA11-1	1.125	tRNA
chr1	161440825	161440896	HGNC:34981	TRD-GTC2-8	1.125	tRNA
chr14	88979098	88979170	HGNC:34679	TRA-AGC15-1	1.12329	tRNA
chr6	27297996	27298077	HGNC:34559	tRNA-Ser-GCT-2-1	1.12195	tRNA
chr6	27505828	27505909	HGNC:16294	tRNA-Ser	1.12195	tRNA
chr15	67839939	67840045	HGNC:34270	RNU6-9	1.12149	snRNA
chr17	38869292	38869363	HGNC:34650	TRC-GCA4-1	1.11111	tRNA
chr5	181187701	181187782	HGNC:34895	TRL-AAG2-4	1.10976	tRNA
chr1	144567515	144567588	HGNC:12324	TRN-GTT2-4	1.10811	tRNA
chr6	28673836	28673907	HGNC:34969	TRA-CGC2-1	1.09722	tRNA
chr15	90954335	90954493	HGNC:54811	RCCD1-AS1	1.0566	lncRNA
chr16	636736	636806	HGNC:34794	TRG-CCC2-1	1.05634	tRNA
chr6	28589379	28589450	HGNC:34700	TRQ-TTG2-1	1.05556	tRNA
chr6	27650928	27651000	HGNC:33247	tRNA-Val-AAC-3-1	1.05479	tRNA
chr6	28643445	28643516	HGNC:34676	tRNA-Ala-TGC-2-1	1.04167	tRNA
chr1	16889677	16889750	HGNC:33197	tRNA-Asn-GTT-4-1	1.04054	tRNA
chr6	27209849	27209930	HGNC:34600	tRNA-Ser-CGA-2-1	1.03659	tRNA
chr1	144419267	144419340	HGNC:34890	tRNA-Asn-GTT-3-2	1.02703	tRNA
chr21	42614853	42616297	HGNC:52459	LINC01671	1.0263	lncRNA
chr19	50604963	50605085	HGNC:34326	SNAR-F	1.02439	snaR RNA
chr7	155367809	155367933	HGNC:20484	BLACE	1.024	lncRNA
chr11	59556429	59556501	HGNC:34801	tRNA-Lys-TTT-5-1	1.0137	tRNA
chr17	75034431	75034503	HGNC:34744	tRNA-Arg-CCT-2-1	1.0137	tRNA
chr6	26312596	26312677	HGNC:34999	TRS-AGA2-6	1.01219	tRNA
Supplementary Table S7: SNP denisty(SNP count/sequence length) classified by sncRNA type

### Sheet: S8correlations between features
	mRNA		sncRNA		lncRNA
	rho	p value	rho	p value	rho	p value	Mean |rho|
Primary cell RPKM	-0.17477	0	-0.276324	0	-0.051346	8.8e-12	0.16748
H3K9ac	-0.125023	0	-0.11873	0	-0.0777792	0	0.107177
GC%	-0.110633	0	-0.104286	0	-0.0927362	0	0.102552
Chromatin Accessibility	-0.0984104	0	-0.114466	0	-0.056116	7.93e-14	0.0896641
Tissue RPKM	-0.068671	0	-0.114053	0	0.0401119	1.47e-07	0.0742786
H3K79me1	-0.0905339	0	-0.0668088	0	-0.0516171	0	0.0696533
H3K79me2	-0.0778084	0	-0.0936675	0	-0.0200745	0.0319011	0.0638501
Methylome	-0.0548882	2.66e-13	-0.0931975	0	-0.0430151	1.41e-08	0.0637003
MFE	0.0578135	1.07e-14	0.0778077	1.04e-13	0.0445222	4.16e-09	0.0600478
Interactions	0.0427739	2.22e-08	0.0515642	2.62e-06	0.0537619	8.32e-13	0.0493667
TA	0.0421404	3.46e-08	0.0279104	0.0315748	0.0593077	0	0.0431195
CpG	-0.025798	0.00192148	-0.0859275	0	-0.00659018	1	0.0394386
MAF	0.0282255	0.000570759	0.0440183	0.000111846	0.0044731	1	0.0255723
GERP-vertebrates	-0.0376971	3.75e-05	-0.0227727	0.304728	-0.0110469	0.910528	0.0238389
Covariance	0.0109187	0.49224	0.0365235	0.00225231	0.0230111	0.0102713	0.0234844
Copies	0.0150896	0.161505	-0.0157088	0.45777	-0.0248787	0.00349427	0.018559
GA	0.0238178	0.00469563	-0.0162355	0.451067	0.011711	0.532804	0.0172548
GERP-mammals	0.00246743	1	0.0360999	0.00424723	0.0121135	0.532804	0.0168936
SNPs	-0.0121879	0.351279	-0.0269366	0.0420943	-0.00998304	0.806212	0.0163692
Low Complexity	-0.0123481	0.349146	-0.0169328	0.413539	-0.00804066	1	0.0124405
RNAcode	0.0135968	0.270669	-0.00344803	1	-0.0193349	0.0503073	0.0121266
PhyloP-vertebrates	-0.0124982	0.349146	0.0158342	0.45777	0.00546221	1	0.0112649
PhyloP-mammals	-0.0175962	0.07016	-0.00976478	1	-0.00396365	1	0.0104415
Repeat free	-0.00581904	1	0.0118561	0.829552	0.0097369	0.806212	0.00913734
Fickett	0.00911888	0.751698	-0.00588749	1	0.00280405	1	0.00593681
GT	0.00176945	1	0.0126697	0.763243	0.00147752	1	0.00530556
Supplementary Table S8: Spearman correlation between robust z-scores of negative control sequences for each gene type and feature analyzed. Spearman’s Rho was used to determine the significance of each correlation, which were corrected for multiple testing using a Benjamini-Hochberg correction
